# Multi-omics and functional analysis of a bioengineered vascularized pancreatic cancer model reveal an immunosuppressive and therapy-resistant niche

**DOI:** 10.64898/2026.03.05.709702

**Authors:** Giulio Giustarini, Ang Kok Siong, Pavanish Kumar, Germaine Teng, Basil Kuok Zi Xi, Chong Xiang Tan, Ragini Bhalla, Elisavet Kalaitsidou, Alicia Tay, Shanshan Wu Howland, Paola Cappello, Wei Wu, Jinmiao Chen, Salvatore Albani, Giulia Adriani

## Abstract

Pancreatic ductal adenocarcinoma (PDAC) is an aggressive disease characterized by therapy resistance and an immunosuppressive tumor microenvironment. To comprehensively characterize the complex stromal-immune cell interactions that drive PDAC aggressiveness, we applied an integrated multi-modal approach combining single-cell RNA sequencing, spatial transcriptomics, proteomics, immunofluorescence, and microfluidic-based functional assays to bioengineered spheroid models with increasing cellular complexity (up to four cell types) integrating human pancreatic cancer cells, pancreatic stellate cells, endothelial cells, and monocyte-derived macrophages. By incorporating vascularization within the OrganiX microfluidic platform, we enable studies of immune cell trafficking in vascularized tumors. Multi-omics phenotyping revealed coordinated molecular programs in our four-cell organotypic spheroid models, including enhanced hypoxic and glycolytic pathways, NF-κB activation, and ECM remodeling. Stromal and immune cells acquired tumor-associated phenotypes mirroring patient heterogeneity, including IL-1β+ macrophages, inflammatory cancer-associated fibroblasts (iCAFs), and antigen-presenting CAFs (apCAFs). The four-cell model exhibited superior clinical relevance, with gene expression signatures that correlated more closely with poor-prognosis patient cohorts and cancer hallmarks that were functionally validated through microfluidic-based assays demonstrating enhanced tumor invasion, angiogenesis, and therapeutic resistance. Finally, live imaging combined with transcriptomic readouts captures dynamic interactions between neutrophils and cancer cells in the vascularized microtumor, enabling direct observation of intravascular events relevant to metastatic dissemination. This integrated analysis demonstrated the recreation of a human-relevant aggressive PDAC niche, establishing a framework that bridges *in vitro* cellular crosstalk studies with patient-relevant therapeutic responses, offering a powerful translational tool for therapy development in PDAC.
