## Supplementary data file S4 for "Multi-omics and functional analysis of a bioengineered vascularized pancreatic cancer model reveal an immunosuppressive and therapy-resistant niche"

### Sheet: CS vs CSE
	p_val	avg_log2FC	pct.1	pct.2	p_val_adj	gene	cluster
1	2.81058e-11	0.972786	0.177	0.061	9.42614e-07	CHI3L1	PSC CS vs CSE
2	1.40031e-12	0.865803	0.328	0.162	4.69635e-08	IL24	PSC CS vs CSE
3	2.02966e-25	0.694414	0.863	0.679	6.80706e-21	NPR3	PSC CS vs CSE
4	3.37981e-09	0.566607	0.285	0.153	0.000113352	CADPS	PSC CS vs CSE
5	6.08213e-10	0.553343	0.799	0.68	2.03983e-05	HOPX	PSC CS vs CSE
6	9.91811e-13	0.519622	0.75	0.591	3.32633e-08	AKAP12	PSC CS vs CSE
7	7.27229e-10	0.501122	0.913	0.808	2.43898e-05	MT2A	PSC CS vs CSE
8	8.87236e-10	0.494993	0.696	0.528	2.97561e-05	COL4A5	PSC CS vs CSE
9	1.91883e-10	0.486505	0.489	0.317	6.43536e-06	PLAT	PSC CS vs CSE
10	2.98484e-08	0.482065	0.919	0.876	0.00100106	PTGDS	PSC CS vs CSE
11	1.26712e-09	0.480042	0.796	0.7	4.24967e-05	IER3	PSC CS vs CSE
12	5.52728e-19	0.442168	0.302	0.105	1.85374e-14	TSLP	PSC CS vs CSE
13	1.5406e-08	0.439304	0.23	0.115	0.000516686	STC1	PSC CS vs CSE
14	7.27572e-11	0.390875	0.52	0.347	2.44013e-06	RAMP1	PSC CS vs CSE
15	4.59447e-15	0.360506	0.357	0.165	1.54089e-10	COL4A6	PSC CS vs CSE
16	4.69981e-10	0.359813	0.943	0.925	1.57622e-05	APOE	PSC CS vs CSE
17	4.14854e-08	0.358452	0.528	0.388	0.00139134	NTM	PSC CS vs CSE
18	3.95135e-07	0.344609	0.395	0.274	0.013252	ITGA2	PSC CS vs CSE
19	6.67976e-07	0.336894	0.413	0.29	0.0224026	CD9	PSC CS vs CSE
20	1.39511e-11	0.325983	0.844	0.737	4.67893e-07	WLS	PSC CS vs CSE
21	6.65046e-07	0.318324	0.324	0.209	0.0223043	AC112721.2	PSC CS vs CSE
22	2.78334e-08	0.317373	0.429	0.277	0.000933477	ITGA1	PSC CS vs CSE
23	1.17123e-07	0.308503	0.633	0.476	0.00392809	CCDC68	PSC CS vs CSE
24	1.92849e-12	0.305856	0.244	0.099	6.46776e-08	SLC16A6	PSC CS vs CSE
25	2.71037e-08	0.297692	0.76	0.597	0.000909005	MEIS1	PSC CS vs CSE
26	4.48014e-09	0.296897	0.904	0.811	0.000150255	CNN3	PSC CS vs CSE
27	1.05302e-10	0.289369	0.883	0.766	3.53161e-06	CTSB	PSC CS vs CSE
28	1.12453e-10	0.289001	0.518	0.334	3.77145e-06	FBXO32	PSC CS vs CSE
29	1.51308e-07	0.288741	0.648	0.496	0.00507456	TLE4	PSC CS vs CSE
30	1.46118e-07	0.287648	0.861	0.763	0.0049005	IGFBP4	PSC CS vs CSE
31	2.36837e-08	0.280666	0.827	0.679	0.000794303	SEMA5A	PSC CS vs CSE
32	9.47977e-11	0.278668	0.794	0.648	3.17932e-06	CAVIN3	PSC CS vs CSE
33	1.7556e-11	0.275472	0.434	0.253	5.88792e-07	TWIST2	PSC CS vs CSE
34	8.23006e-10	0.270851	0.446	0.271	2.7602e-05	ECM1	PSC CS vs CSE
35	4.57308e-07	0.268921	0.873	0.791	0.0153372	S100A13	PSC CS vs CSE
36	2.30743e-07	0.268286	0.955	0.92	0.00773866	ITM2B	PSC CS vs CSE
37	5.4269e-07	0.266733	0.796	0.69	0.0182007	FDPS	PSC CS vs CSE
38	8.1932e-13	0.265872	0.329	0.153	2.74784e-08	MATN2	PSC CS vs CSE
39	5.34702e-07	0.264842	0.72	0.595	0.0179328	TBX3	PSC CS vs CSE
40	1.7377e-09	0.263631	0.204	0.092	5.82792e-05	CXADR	PSC CS vs CSE
41	1.36459e-06	0.259557	0.395	0.268	0.0457657	COL7A1	PSC CS vs CSE
42	9.2348e-07	0.253205	0.714	0.585	0.0309717	ZMYND8	PSC CS vs CSE
43	3.64636e-11	0.253078	0.962	0.911	1.22291e-06	YBX1	PSC CS vs CSE
44	5.7208e-08	-0.260624	0.971	0.972	0.00191864	LDHA	PSC CS vs CSE
45	4.19276e-17	-0.310294	0.134	0.318	1.40617e-12	HSPA1B	PSC CS vs CSE
46	1.02963e-07	-0.315914	0.792	0.825	0.00345316	DDIT4	PSC CS vs CSE
47	1.05465e-09	-0.357908	0.897	0.912	3.5371e-05	BGN	PSC CS vs CSE
48	3.69126e-07	-0.363383	0.789	0.844	0.0123798	PLIN2	PSC CS vs CSE
49	7.66427e-09	-0.403786	0.564	0.679	0.000257044	PRRX1	PSC CS vs CSE
50	9.66534e-11	-0.428844	0.542	0.656	3.24156e-06	PRSS23	PSC CS vs CSE
51	7.26773e-24	-0.635376	0.334	0.545	2.43745e-19	HSPA1A	PSC CS vs CSE
52	9.63554e-12	-0.698276	0.835	0.881	3.23157e-07	POSTN	PSC CS vs CSE

### Sheet: CS vs CSEM
	p_val	avg_log2FC	pct.1	pct.2	p_val_adj	gene	cluster
1	4.13139e-33	1.32301	0.919	0.825	1.38559e-28	PTGDS	PSC CS vs CSEM
2	1.07546e-06	0.784765	0.393	0.262	0.0360687	MGP	PSC CS vs CSEM
3	8.87804e-11	0.750578	0.487	0.366	2.97752e-06	IFI6	PSC CS vs CSEM
4	1.30626e-19	0.671817	0.592	0.37	4.38092e-15	RAB27B	PSC CS vs CSEM
5	1.8739e-13	0.645305	0.341	0.156	6.28468e-09	SCG2	PSC CS vs CSEM
6	2.97267e-09	0.636829	0.455	0.318	9.96974e-05	FRMD5	PSC CS vs CSEM
7	2.64416e-08	0.610961	0.696	0.591	0.000886797	COL4A5	PSC CS vs CSEM
8	5.38251e-24	0.579882	0.902	0.835	1.80519e-19	NPC2	PSC CS vs CSEM
9	1.70809e-08	0.564925	0.285	0.149	0.000572858	CADPS	PSC CS vs CSEM
10	9.16314e-19	0.540646	0.6	0.387	3.07314e-14	GPNMB	PSC CS vs CSEM
11	2.35446e-15	0.534785	0.72	0.587	7.89639e-11	ASAH1	PSC CS vs CSEM
12	6.69581e-13	0.527959	0.691	0.593	2.24564e-08	ISG15	PSC CS vs CSEM
13	8.61659e-08	0.506541	0.547	0.457	0.00288983	HMGCS1	PSC CS vs CSEM
14	3.2928e-10	0.50474	0.648	0.517	1.10434e-05	TLE4	PSC CS vs CSEM
15	1.9088e-09	0.49886	0.647	0.541	6.40172e-05	GEM	PSC CS vs CSEM
16	1.39567e-15	0.491373	0.302	0.104	4.68078e-11	TSLP	PSC CS vs CSEM
17	1.14463e-09	0.49044	0.863	0.807	3.83887e-05	NPR3	PSC CS vs CSEM
18	1.28992e-10	0.483212	0.799	0.68	4.32613e-06	HOPX	PSC CS vs CSEM
19	2.43495e-08	0.481207	0.352	0.199	0.000816634	C7	PSC CS vs CSEM
20	7.85455e-18	0.480735	0.739	0.582	2.63426e-13	NR2F2	PSC CS vs CSEM
21	1.18203e-13	0.474546	0.357	0.162	3.9643e-09	COL4A6	PSC CS vs CSEM
22	3.51793e-07	0.461463	0.681	0.587	0.0117984	SLIT2	PSC CS vs CSEM
23	8.41029e-09	0.452137	0.753	0.613	0.000282064	SYT1	PSC CS vs CSEM
24	5.62989e-17	0.450438	0.933	0.907	1.88815e-12	SDCBP	PSC CS vs CSEM
25	4.75527e-11	0.439207	0.573	0.409	1.59482e-06	ROR1	PSC CS vs CSEM
26	3.35082e-15	0.436386	0.755	0.597	1.1238e-10	QPRT	PSC CS vs CSEM
27	2.82191e-11	0.432016	0.583	0.439	9.46411e-07	SNCA	PSC CS vs CSEM
28	6.59762e-13	0.431048	0.913	0.81	2.21271e-08	MT2A	PSC CS vs CSEM
29	5.27342e-08	0.430308	0.732	0.673	0.0017686	PLK2	PSC CS vs CSEM
30	9.40054e-09	0.416772	0.623	0.53	0.000315275	SSFA2	PSC CS vs CSEM
31	1.67991e-09	0.410434	0.528	0.374	5.63408e-05	NTM	PSC CS vs CSEM
32	2.54964e-09	0.407799	0.827	0.71	8.55097e-05	SEMA5A	PSC CS vs CSEM
33	2.33655e-10	0.406361	0.883	0.784	7.83633e-06	NUPR1	PSC CS vs CSEM
34	2.96808e-08	0.397572	0.286	0.145	0.000995436	AFF3	PSC CS vs CSEM
35	1.07297e-07	0.386847	0.633	0.515	0.00359852	CCDC68	PSC CS vs CSEM
36	1.28648e-07	0.374983	0.961	0.955	0.00431458	LGALS3	PSC CS vs CSEM
37	6.62709e-08	0.372076	0.763	0.667	0.00222259	MDK	PSC CS vs CSEM
38	1.03637e-10	0.371865	0.329	0.169	3.47578e-06	MATN2	PSC CS vs CSEM
39	1.97438e-10	0.370196	0.904	0.851	6.62166e-06	CNN3	PSC CS vs CSEM
40	5.11628e-09	0.368942	0.774	0.686	0.00017159	CYSTM1	PSC CS vs CSEM
41	1.49476e-11	0.363987	0.926	0.909	5.01314e-07	PSAP	PSC CS vs CSEM
42	1.40572e-09	0.35806	0.369	0.219	4.71451e-05	RGS4	PSC CS vs CSEM
43	2.90769e-08	0.352454	0.873	0.855	0.000975182	S100A13	PSC CS vs CSEM
44	7.21258e-14	0.35102	0.962	0.955	2.41896e-09	ANXA5	PSC CS vs CSEM
45	9.11914e-08	0.343202	0.729	0.665	0.00305838	MSMO1	PSC CS vs CSEM
46	7.08153e-12	0.341999	0.938	0.896	2.375e-07	C9orf16	PSC CS vs CSEM
47	4.32671e-10	0.341482	0.746	0.621	1.45109e-05	IDI1	PSC CS vs CSEM
48	2.39308e-09	0.334071	0.293	0.154	8.02592e-05	MUM1L1	PSC CS vs CSEM
49	1.79791e-12	0.329848	0.854	0.786	6.02983e-08	COPS9	PSC CS vs CSEM
50	1.40388e-10	0.326225	0.288	0.128	4.70835e-06	PIEZO2	PSC CS vs CSEM
51	6.02979e-13	0.325625	0.322	0.145	2.02227e-08	TCN2	PSC CS vs CSEM
52	5.68418e-07	0.3214	0.835	0.833	0.0190636	CD109	PSC CS vs CSEM
53	6.40076e-09	0.316754	0.446	0.288	0.000214669	ECM1	PSC CS vs CSEM
54	8.37772e-12	0.311882	0.988	0.991	2.80972e-07	TMSB4X	PSC CS vs CSEM
55	1.30032e-12	0.308647	0.943	0.92	4.361e-08	ATP6V1G1	PSC CS vs CSEM
56	1.18943e-08	0.308383	0.566	0.42	0.000398911	BST2	PSC CS vs CSEM
57	7.71499e-11	0.300551	0.883	0.855	2.58745e-06	CTSB	PSC CS vs CSEM
58	5.00697e-10	0.29922	0.925	0.916	1.67924e-05	SELENOH	PSC CS vs CSEM
59	5.47603e-08	0.298062	0.657	0.561	0.00183655	ABRACL	PSC CS vs CSEM
60	7.77782e-07	0.286888	0.588	0.506	0.0260852	SLC17A5	PSC CS vs CSEM
61	2.94663e-09	0.285085	0.269	0.132	9.88241e-05	CTSH	PSC CS vs CSEM
62	9.51971e-08	0.282708	0.844	0.812	0.00319272	WLS	PSC CS vs CSEM
63	1.61992e-08	0.276438	0.983	0.981	0.00054329	TPM2	PSC CS vs CSEM
64	9.16756e-12	0.272332	0.978	0.965	3.07462e-07	SRP14	PSC CS vs CSEM
65	6.75817e-07	0.270414	0.316	0.182	0.0226656	PDGFD	PSC CS vs CSEM
66	9.65338e-08	0.267141	0.916	0.92	0.00323755	GOLGA4	PSC CS vs CSEM
67	5.67182e-12	0.266755	0.971	0.965	1.90221e-07	SUB1	PSC CS vs CSEM
68	2.10943e-15	0.26552	0.991	0.981	7.07461e-11	CD63	PSC CS vs CSEM
69	4.49415e-07	0.26442	0.463	0.355	0.0150725	HMGCR	PSC CS vs CSEM
70	5.79501e-12	0.263688	0.955	0.933	1.94353e-07	TMA7	PSC CS vs CSEM
71	2.87191e-07	0.262222	0.662	0.574	0.0096318	LITAF	PSC CS vs CSEM
72	9.35287e-12	0.260849	0.244	0.091	3.13676e-07	SLC16A6	PSC CS vs CSEM
73	4.64689e-07	0.254573	0.914	0.916	0.0155847	ERP29	PSC CS vs CSEM
74	1.01812e-09	0.254387	0.979	0.972	3.41457e-05	DDX5	PSC CS vs CSEM
75	3.26096e-12	-0.250764	0.986	0.978	1.09366e-07	RPS5	PSC CS vs CSEM
76	2.97987e-11	-0.250916	0.317	0.526	9.9939e-07	INAFM1	PSC CS vs CSEM
77	1.03954e-12	-0.253188	0.165	0.355	3.4864e-08	HTRA3	PSC CS vs CSEM
78	1.37072e-09	-0.254966	0.7	0.84	4.59713e-05	MSRB2	PSC CS vs CSEM
79	1.36622e-07	-0.259646	0.264	0.424	0.00458203	HAS2	PSC CS vs CSEM
80	1.09253e-07	-0.265413	0.441	0.582	0.00366413	SLC16A3	PSC CS vs CSEM
81	4.92099e-15	-0.269079	0.302	0.53	1.6504e-10	EBPL	PSC CS vs CSEM
82	1.07099e-14	-0.274044	0.249	0.483	3.59188e-10	OSBPL5	PSC CS vs CSEM
83	4.29795e-10	-0.2765	0.643	0.786	1.44145e-05	STUB1	PSC CS vs CSEM
84	1.36926e-10	-0.276751	0.957	0.963	4.59222e-06	TPI1	PSC CS vs CSEM
85	2.74462e-10	-0.280027	0.6	0.788	9.20489e-06	TMEM165	PSC CS vs CSEM
86	4.42684e-10	-0.280777	0.374	0.561	1.48467e-05	ERO1A	PSC CS vs CSEM
87	2.32084e-13	-0.28235	0.214	0.429	7.78364e-09	FBLN1	PSC CS vs CSEM
88	4.35293e-07	-0.28237	0.233	0.385	0.0145989	CARMN	PSC CS vs CSEM
89	1.62764e-09	-0.283464	0.111	0.253	5.45876e-05	HMCN1	PSC CS vs CSEM
90	1.08119e-06	-0.283511	0.499	0.649	0.036261	CFH	PSC CS vs CSEM
91	1.34914e-12	-0.283758	0.331	0.528	4.52475e-08	CHCHD10	PSC CS vs CSEM
92	3.15079e-12	-0.284936	0.585	0.758	1.05671e-07	SRSF9	PSC CS vs CSEM
93	2.58959e-11	-0.288963	0.786	0.894	8.68496e-07	GNAI2	PSC CS vs CSEM
94	5.67846e-11	-0.290791	0.345	0.548	1.90444e-06	OSMR	PSC CS vs CSEM
95	1.78567e-08	-0.291343	0.384	0.565	0.000598879	COL5A3	PSC CS vs CSEM
96	5.36969e-09	-0.299205	0.552	0.758	0.000180089	LAMA4	PSC CS vs CSEM
97	2.68006e-07	-0.30119	0.734	0.861	0.00898838	RHOBTB3	PSC CS vs CSEM
98	2.08691e-08	-0.30604	0.063	0.173	0.000699909	PI15	PSC CS vs CSEM
99	2.16095e-07	-0.310976	0.513	0.677	0.0072474	SLC1A3	PSC CS vs CSEM
100	4.33839e-13	-0.311407	0.691	0.827	1.45501e-08	NOP53	PSC CS vs CSEM
101	8.44608e-07	-0.314882	0.986	0.994	0.0283265	COL6A1	PSC CS vs CSEM
102	1.40676e-13	-0.316252	0.446	0.654	4.718e-09	RCN2	PSC CS vs CSEM
103	5.53785e-07	-0.317587	0.527	0.695	0.0185728	UBE2S	PSC CS vs CSEM
104	4.5345e-11	-0.319784	0.379	0.571	1.52078e-06	CRELD2	PSC CS vs CSEM
105	9.87681e-09	-0.325195	0.883	0.916	0.000331248	NME4	PSC CS vs CSEM
106	2.39769e-08	-0.327033	0.822	0.887	0.000804139	PGK1	PSC CS vs CSEM
107	6.96909e-15	-0.32896	0.271	0.5	2.33729e-10	TYMP	PSC CS vs CSEM
108	7.3327e-09	-0.331488	0.029	0.119	0.000245924	CXCL6	PSC CS vs CSEM
109	3.0209e-08	-0.332631	0.616	0.779	0.00101315	RUNX2	PSC CS vs CSEM
110	1.68224e-07	-0.335135	0.424	0.587	0.0056419	ADAMTS6	PSC CS vs CSEM
111	1.28959e-09	-0.336137	0.593	0.736	4.32504e-05	CPE	PSC CS vs CSEM
112	2.40459e-07	-0.336276	0.123	0.242	0.00806452	KYNU	PSC CS vs CSEM
113	2.03907e-10	-0.338692	0.026	0.128	6.83865e-06	MMP7	PSC CS vs CSEM
114	1.84609e-08	-0.339397	0.792	0.885	0.000619142	DDIT4	PSC CS vs CSEM
115	5.2984e-17	-0.340102	0.244	0.487	1.77698e-12	STEAP1	PSC CS vs CSEM
116	2.69158e-13	-0.345	0.736	0.868	9.02702e-09	DUT	PSC CS vs CSEM
117	3.99507e-19	-0.350577	0.019	0.177	1.33987e-14	CXCL5	PSC CS vs CSEM
118	1.30759e-14	-0.35306	0.87	0.926	4.3854e-10	PRELID1	PSC CS vs CSEM
119	1.93125e-09	-0.359263	0.434	0.613	6.47703e-05	HILPDA	PSC CS vs CSEM
120	2.0199e-11	-0.359623	0.933	0.957	6.77434e-07	IFITM2	PSC CS vs CSEM
121	7.41141e-15	-0.359844	0.379	0.621	2.48564e-10	EMILIN1	PSC CS vs CSEM
122	6.0573e-16	-0.364731	0.6	0.803	2.0315e-11	C1QBP	PSC CS vs CSEM
123	1.49948e-14	-0.37032	0.041	0.188	5.02896e-10	SAA1	PSC CS vs CSEM
124	1.08066e-14	-0.370859	0.985	0.989	3.62431e-10	GAPDH	PSC CS vs CSEM
125	4.28651e-15	-0.380362	0.18	0.407	1.43761e-10	PDE3A	PSC CS vs CSEM
126	8.28463e-13	-0.386258	0.993	0.996	2.7785e-08	COL6A2	PSC CS vs CSEM
127	7.8529e-07	-0.393229	0.695	0.807	0.0263371	IL1R1	PSC CS vs CSEM
128	4.28887e-08	-0.403842	0.923	0.957	0.0014384	IGFBP7	PSC CS vs CSEM
129	2.55641e-09	-0.411943	0.914	0.955	8.57369e-05	NNMT	PSC CS vs CSEM
130	6.30394e-07	-0.420786	0.539	0.673	0.0211422	GLIS3	PSC CS vs CSEM
131	7.62975e-07	-0.422155	0.134	0.255	0.0255887	CCL2	PSC CS vs CSEM
132	2.1162e-12	-0.426748	0.468	0.669	7.0973e-08	PLOD2	PSC CS vs CSEM
133	1.07313e-12	-0.440276	0.726	0.859	3.59906e-08	CLEC11A	PSC CS vs CSEM
134	9.21108e-13	-0.444047	0.895	0.95	3.08921e-08	CTSC	PSC CS vs CSEM
135	5.58307e-13	-0.445888	0.542	0.727	1.87245e-08	PRSS23	PSC CS vs CSEM
136	8.77096e-21	-0.451823	0.787	0.905	2.9416e-16	EVA1B	PSC CS vs CSEM
137	1.77437e-07	-0.456646	0.835	0.911	0.00595089	POSTN	PSC CS vs CSEM
138	3.44466e-21	-0.458321	0.621	0.853	1.15527e-16	PNRC1	PSC CS vs CSEM
139	1.85701e-11	-0.472422	0.22	0.407	6.22805e-07	PDE3B	PSC CS vs CSEM
140	8.13856e-19	-0.495512	0.751	0.909	2.72951e-14	BTG1	PSC CS vs CSEM
141	1.22658e-35	-0.507398	0.962	0.974	4.11371e-31	YBX1	PSC CS vs CSEM
142	6.34404e-18	-0.509432	0.671	0.844	2.12767e-13	TMEM45A	PSC CS vs CSEM
143	3.00288e-07	-0.516394	0.753	0.848	0.010071	AREG	PSC CS vs CSEM
144	5.36456e-16	-0.524758	0.041	0.197	1.79917e-11	MMP9	PSC CS vs CSEM
145	9.25707e-11	-0.532374	0.645	0.831	3.10464e-06	PAPPA	PSC CS vs CSEM
146	1.41171e-06	-0.561446	0.214	0.348	0.0473461	CXCL1	PSC CS vs CSEM
147	3.40229e-14	-0.566701	0.564	0.773	1.14106e-09	PRRX1	PSC CS vs CSEM
148	1.05827e-35	-0.566838	0.734	0.892	3.54923e-31	ATP5F1D	PSC CS vs CSEM
149	8.72915e-10	-0.569731	0.943	0.965	2.92758e-05	APOE	PSC CS vs CSEM
150	2.69578e-07	-0.587636	0.146	0.273	0.00904109	C15orf48	PSC CS vs CSEM
151	1.58234e-17	-0.620133	0.398	0.636	5.30684e-13	WNT5A	PSC CS vs CSEM
152	9.52463e-30	-0.649718	0.971	0.987	3.19437e-25	LDHA	PSC CS vs CSEM
153	7.99361e-22	-0.73781	0.933	0.985	2.6809e-17	DCN	PSC CS vs CSEM
